# Thermal acclimation alters the roles of Na^+^/K^+^-ATPase activity in a tissue-specific manner in *Drosophila melanogaster*

**DOI:** 10.1101/2020.11.14.383091

**Authors:** Alexandra Cheslock, Mads Kuhlmann Andersen, Heath A. MacMillan

## Abstract

Insects, like the model species *Drosophila melanogaster*, lose neuromuscular function and enter a state of paralysis (chill coma) at a population- and species-specific low temperature threshold that is decreased by cold acclimation. Entry into this coma is related to a spreading depolarization in the central nervous system, while recovery involves restoration of electrochemical gradients across muscle cell membranes. The Na^+^/K^+^-ATPase helps maintain ion balance and membrane potential in both the brain and hemolymph (surrounding muscles), and changes in thermal tolerance traits have therefore been hypothesized to be closely linked to variation in the expression and/or activity of this pump in multiple tissues. Here, we tested this hypothesis by measuring activity and thermal sensitivity of the Na^+^/K^+^-ATPase at the tagma-specific level (head, thorax and abdomen) in warm-(25°C) and cold-acclimated (15°C) flies by Na^+^/K^+^-ATPase activity at 15, 20, and 25°C. We relate differences in pump activity to differences in chill coma temperature, spreading depolarization temperature, and thermal dependence of muscle cell polarization. Differences in pump activity and thermal sensitivity induced by cold acclimation varied in a tissue-specific manner: While cold-acclimated flies had decreased thermal sensitivity of Na^+^/K^+^-ATPase that maintains activity at low temperatures in the thorax (mainly muscle), activity instead decreased in the heads (mainly brain). We argue that these changes may assist in maintenance of K^+^ homeostasis and membrane potential across muscle membranes and discuss how reduced Na^+^/K^+^-ATPase activity in the brain may counterintuitively help insects delay coma onset in the cold.
