## Supplementary material for "Thermal acclimation alters the roles of Na^+^/K^+^-ATPase activity in a tissue-specific manner in *Drosophila melanogaster*": Data archive

### Sheet: CCO.data
Species*	ID	Acclimation temperature (°C)	Chill coma onset temperature (°C)		*mel = Drosophila melanogaster
mel	1	15	5.14
mel	2	15	5.24
mel	3	15	5.13
mel	4	15	5.25
mel	5	15	5.28
mel	6	15	5.6
mel	7	15	5.23
mel	8	15	6.39
mel	9	15	6.08
mel	10	15	5.21
mel	11	15	6.06
mel	12	15	5.21
mel	13	15	5.35
mel	14	25	8.93
mel	15	25	7.67
mel	16	25	7.89
mel	17	25	8.21
mel	18	25	7.3
mel	19	25	7.7
mel	20	25	8.33
mel	21	25	7.44
mel	22	25	8.07
mel	23	25	7.79
mel	24	25	8.61
mel	25	25	8.7
mel	26	25	7.34
mel	27	25	7.61

### Sheet: NKA.data
Species*	ID	Sample Group	Acclimation temperature (°C)	Assay temperature (°C)	Tagma	Na+/K+-ATPAse activity (mmoles ADP·µg protein-1·h-1)		*mel = Drosophila melanogaster
mel	A_1_25_25	1	25	25	Abdomen	-0.460838
mel	A_2_25_25	2	25	25	Abdomen	0.76629
mel	A_3_25_25	3	25	25	Abdomen	0.186676
mel	A_4_25_25	4	25	25	Abdomen	0.510034
mel	A_7_25_25	5	25	25	Abdomen	1.01413
mel	A_8_25_25	6	25	25	Abdomen	0.19448
mel	A_1_25_20	1	25	20	Abdomen	0.0892911
mel	A_2_25_20	2	25	20	Abdomen	0.74171
mel	A_3_25_20	3	25	20	Abdomen	0.319249
mel	A_4_25_20	4	25	20	Abdomen	0.450044
mel	A_7_25_20	5	25	20	Abdomen	0.313662
mel	A_8_25_20	6	25	20	Abdomen	0.0158049
mel	A_1_25_15	1	25	15	Abdomen	-0.0732632
mel	A_2_25_15	2	25	15	Abdomen	0.00993725
mel	A_3_25_15	3	25	15	Abdomen	0.259122
mel	A_4_25_15	4	25	15	Abdomen	0.785677
mel	A_7_25_15	5	25	15	Abdomen	0.727908
mel	A_8_25_15	6	25	15	Abdomen	0.493787
mel	A_1_15_25	7	15	25	Abdomen	1.13437
mel	A_2_15_25	8	15	25	Abdomen	1.43801
mel	A_3_15_25	9	15	25	Abdomen	0.311282
mel	A_4_15_25	10	15	25	Abdomen	0.472893
mel	A_7_15_25	11	15	25	Abdomen	1.24482
mel	A_8_15_25	12	15	25	Abdomen	0.548222
mel	A_1_15_20	7	15	20	Abdomen	0.568674
mel	A_2_15_20	8	15	20	Abdomen	1.18793
mel	A_3_15_20	9	15	20	Abdomen	0.428355
mel	A_4_15_20	10	15	20	Abdomen	0.987403
mel	A_7_15_20	11	15	20	Abdomen	1.0691
mel	A_8_15_20	12	15	20	Abdomen	0.025048
mel	A_1_15_15	7	15	15	Abdomen	0.0810861
mel	A_2_15_15	8	15	15	Abdomen	0.00328532
mel	A_3_15_15	9	15	15	Abdomen	0.687678
mel	A_4_15_15	10	15	15	Abdomen	0.567677
mel	A_7_15_15	11	15	15	Abdomen	0.611446
mel	A_8_15_15	12	15	15	Abdomen	0.038938
mel	H_1_25_25	1	25	25	Head	5.24118
mel	H_2_25_25	2	25	25	Head	5.34859
mel	H_3_25_25	3	25	25	Head	4.16877
mel	H_4_25_25	4	25	25	Head	3.53512
mel	H_7_25_25	5	25	25	Head	4.37268
mel	H_8_25_25	6	25	25	Head	3.51316
mel	H_1_25_20	1	25	20	Head	3.98639
mel	H_2_25_20	2	25	20	Head	4.78422
mel	H_3_25_20	3	25	20	Head	2.60391
mel	H_4_25_20	4	25	20	Head	2.88385
mel	H_7_25_20	5	25	20	Head	3.08844
mel	H_8_25_20	6	25	20	Head	4.20306
mel	H_1_25_15	1	25	15	Head	2.19999
mel	H_2_25_15	2	25	15	Head	1.89268
mel	H_3_25_15	3	25	15	Head	2.24691
mel	H_4_25_15	4	25	15	Head	2.00703
mel	H_7_25_15	5	25	15	Head	2.24473
mel	H_8_25_15	6	25	15	Head	1.6614
mel	H_1_15_25	7	15	25	Head	3.12683
mel	H_2_15_25	8	15	25	Head	3.10774
mel	H_3_15_25	9	15	25	Head	4.40039
mel	H_4_15_25	10	15	25	Head	3.02165
mel	H_7_15_25	11	15	25	Head	3.25269
mel	H_8_15_25	12	15	25	Head	3.35672
mel	H_1_15_20	7	15	20	Head	1.93927
mel	H_2_15_20	8	15	20	Head	2.76188
mel	H_3_15_20	9	15	20	Head	1.86461
mel	H_4_15_20	10	15	20	Head	2.67436
mel	H_7_15_20	11	15	20	Head	4.08564
mel	H_8_15_20	12	15	20	Head	4.18798
mel	H_1_15_15	7	15	15	Head	0.00993725
mel	H_2_15_15	8	15	15	Head	1.0622
mel	H_3_15_15	9	15	15	Head	2.87283
mel	H_4_15_15	10	15	15	Head	2.66192
mel	H_7_15_15	11	15	15	Head	3.13231
mel	H_8_15_15	12	15	15	Head	1.79999
mel	T_1_25_25	1	25	25	Thorax	1.94586
mel	T_2_25_25	2	25	25	Thorax	2.42151
mel	T_3_25_25	3	25	25	Thorax	1.32257
mel	T_4_25_25	4	25	25	Thorax	1.11368
mel	T_7_25_25	5	25	25	Thorax	1.36834
mel	T_8_25_25	6	25	25	Thorax	1.09472
mel	T_1_25_20	1	25	20	Thorax	1.08816
mel	T_2_25_20	2	25	20	Thorax	1.55093
mel	T_3_25_20	3	25	20	Thorax	0.796318
mel	T_4_25_20	4	25	20	Thorax	1.14381
mel	T_7_25_20	5	25	20	Thorax	1.18269
mel	T_8_25_20	6	25	20	Thorax	1.61579
mel	T_1_25_15	1	25	15	Thorax	0.355986
mel	T_2_25_15	2	25	15	Thorax	0.961939
mel	T_3_25_15	3	25	15	Thorax	0.872337
mel	T_4_25_15	4	25	15	Thorax	0.983674
mel	T_7_25_15	5	25	15	Thorax	1.08811
mel	T_8_25_15	6	25	15	Thorax	1.12127
mel	T_1_15_25	7	15	25	Thorax	2.48104
mel	T_2_15_25	8	15	25	Thorax	1.75171
mel	T_3_15_25	9	15	25	Thorax	0.931036
mel	T_4_15_25	10	15	25	Thorax	0.910914
mel	T_7_15_25	11	15	25	Thorax	1.5083
mel	T_8_15_25	12	15	25	Thorax	1.27735
mel	T_1_15_20	7	15	20	Thorax	2.02963
mel	T_2_15_20	8	15	20	Thorax	2.44754
mel	T_3_15_20	9	15	20	Thorax	1.08049
mel	T_4_15_20	10	15	20	Thorax	1.49752
mel	T_7_15_20	11	15	20	Thorax	1.64634
mel	T_8_15_20	12	15	20	Thorax	1.43977
mel	T_1_15_15	7	15	15	Thorax	1.32184
mel	T_2_15_15	8	15	15	Thorax	1.84921
mel	T_3_15_15	9	15	15	Thorax	1.22839
mel	T_4_15_15	10	15	15	Thorax	1.3742
mel	T_7_15_15	11	15	15	Thorax	1.15685
mel	T_8_15_15	12	15	15	Thorax	0.483409

### Sheet: SD.data
Species*	ID	Acclimation temperature (°C)	Transperineurial potential (TPP, mV)**	Spreading depolarization temperature (°C)	Spreading depolarization amplitude (mV)		*mel = Drosophila melanogaster
mel	1	15	9.8	6.63	33.4		**TPP was measured at 20°C
mel	2	15	7.3	7.337	37.7
mel	3	15	9.5	4.92	30.8
mel	4	15	13.4	3.954	25.7
mel	5	15	10	7.959	33.7
mel	6	15	13.4	4.633	25
mel	7	25	9.3	8.097	34.3
mel	8	25	6.8	8.774	33.5
mel	9	25	9.7	9.374	36.9
mel	10	25	8.4	7.554	37.2
mel	11	25	7.6	9.244	34.1
mel	12	25	7.3	10.333	41.8
mel	13	25	7.5	12.32	37.4

### Sheet: Vm.data
Species*	ID	Acclimation temperature (°C)	Assay temperature (°C)	Cell #	Membrane potential (mV)	Cell membrane potential (mV)**	Fly membrane potential (mV)***	Temperature effect (mV °C-1)****		*mel = Drosophila melanogaster
mel	1	15	25	1	-58.7	-59.9	-61.5778	0.866667		**Calculated as the mean of the three cell measurements
mel	1	15	25	1	-60.7					***Calculated as the mean of the three cell means
mel	1	15	25	1	-60.3					****Calculated as the change in fly membrane potentail (mV) per change in assay temperature (°C)
mel	1	15	25	2	-64.9	-62.3
mel	1	15	25	2	-61.4
mel	1	15	25	2	-60.6
mel	1	15	25	3	-64.8	-62.5333
mel	1	15	25	3	-61.9
mel	1	15	25	3	-60.9
mel	1	15	15	4	-51.3	-47.1667	-52.9111
mel	1	15	15	4	-50.7
mel	1	15	15	4	-39.5
mel	1	15	15	5	-52.7	-55.7333
mel	1	15	15	5	-57.4
mel	1	15	15	5	-57.1
mel	1	15	15	6	-53.9	-55.8333
mel	1	15	15	6	-58.6
mel	1	15	15	6	-55
mel	2	15	15	1	-57.5	-58.8667	-57.3111	0.423333
mel	2	15	15	1	-60.5
mel	2	15	15	1	-58.6
mel	2	15	15	2	-59.2	-60.4
mel	2	15	15	2	-59.5
mel	2	15	15	2	-62.5
mel	2	15	15	3	-54.1	-52.6667
mel	2	15	15	3	-54.6
mel	2	15	15	3	-49.3
mel	2	15	25	4	-63.7	-63.1667	-61.5444
mel	2	15	25	4	-68.9
mel	2	15	25	4	-56.9
mel	2	15	25	5	-58.2	-60.2333
mel	2	15	25	5	-64.3
mel	2	15	25	5	-58.2
mel	2	15	25	6	-63.1	-61.2333
mel	2	15	25	6	-62.1
mel	2	15	25	6	-58.5
mel	3	15	25	1	-62.1	-60.4333	-63.1889	0.713333
mel	3	15	25	1	-58.5
mel	3	15	25	1	-60.7
mel	3	15	25	2	-68	-64.0667
mel	3	15	25	2	-61.9
mel	3	15	25	2	-62.3
mel	3	15	25	3	-63.8	-65.0667
mel	3	15	25	3	-63.9
mel	3	15	25	3	-67.5
mel	3	15	15	4	-66	-59.6	-56.0556
mel	3	15	15	4	-60.6
mel	3	15	15	4	-52.2
mel	3	15	15	5	-52.4	-54.7333
mel	3	15	15	5	-56.2
mel	3	15	15	5	-55.6
mel	3	15	15	6	-54.7	-53.8333
mel	3	15	15	6	-55.9
mel	3	15	15	6	-50.9
mel	4	15	25	1	-68	-63.0667	-67.9222	1.09333
mel	4	15	25	1	-59
mel	4	15	25	1	-62.2
mel	4	15	25	2	-64	-72.3
mel	4	15	25	2	-77.2
mel	4	15	25	2	-75.7
mel	4	15	25	3	-72.3	-68.4
mel	4	15	25	3	-70.7
mel	4	15	25	3	-62.2
mel	4	15	15	4	-62	-53.2667	-56.9889
mel	4	15	15	4	-45.7
mel	4	15	15	4	-52.1
mel	4	15	15	5	-54.8	-55.1
mel	4	15	15	5	-55.2
mel	4	15	15	5	-55.3
mel	4	15	15	6	-63.3	-62.6
mel	4	15	15	6	-61.3
mel	4	15	15	6	-63.2
mel	5	15	15	1	-60.2	-60.1	-56.8667	0.392222
mel	5	15	15	1	-65
mel	5	15	15	1	-55.1
mel	5	15	15	2	-52.5	-53.5333
mel	5	15	15	2	-54.8
mel	5	15	15	2	-53.3
mel	5	15	15	3	-59.7	-56.9667
mel	5	15	15	3	-54.1
mel	5	15	15	3	-57.1
mel	5	15	25	4	-57.9	-56.4333	-60.7889
mel	5	15	25	4	-53.3
mel	5	15	25	4	-58.1
mel	5	15	25	5	-67.6	-64.5667
mel	5	15	25	5	-64.9
mel	5	15	25	5	-61.2
mel	5	15	25	6	-60.9	-61.3667
mel	5	15	25	6	-66.1
mel	5	15	25	6	-57.1
mel	6	15	15	1	-66	-58.0333	-62.3	0.444444
mel	6	15	15	1	-51.7
mel	6	15	15	1	-56.4
mel	6	15	15	2	-67.3	-65.0667
mel	6	15	15	2	-62.9
mel	6	15	15	2	-65
mel	6	15	15	3	-59.2	-63.8
mel	6	15	15	3	-70.6
mel	6	15	15	3	-61.6
mel	6	15	25	4	-71.8	-68.8	-66.7444
mel	6	15	25	4	-72.9
mel	6	15	25	4	-61.7
mel	6	15	25	5	-64.5	-65.0333
mel	6	15	25	5	-55.3
mel	6	15	25	5	-75.3
mel	6	15	25	6	-62	-66.4
mel	6	15	25	6	-67
mel	6	15	25	6	-70.2
mel	7	15	25	1	-67.9	-68.1	-66.4111	0.573333
mel	7	15	25	1	-69.4
mel	7	15	25	1	-67
mel	7	15	25	2	-66.4	-64.2
mel	7	15	25	2	-64.2
mel	7	15	25	2	-62
mel	7	15	25	3	-61.5	-66.9333
mel	7	15	25	3	-76.9
mel	7	15	25	3	-62.4
mel	7	15	15	4	-57.7	-55.1667	-60.6778
mel	7	15	15	4	-56.7
mel	7	15	15	4	-51.1
mel	7	15	15	5	-62.7	-63.7667
mel	7	15	15	5	-65.1
mel	7	15	15	5	-63.5
mel	7	15	15	6	-63.2	-63.1
mel	7	15	15	6	-68.5
mel	7	15	15	6	-57.6
mel	8	25	25	1	-66.9	-66.4	-65.9111	1.18333
mel	8	25	25	1	-66.6
mel	8	25	25	1	-65.7
mel	8	25	25	2	-59	-62.0333
mel	8	25	25	2	-62
mel	8	25	25	2	-65.1
mel	8	25	25	3	-65.4	-69.3
mel	8	25	25	3	-75.1
mel	8	25	25	3	-67.4
mel	8	25	15	4	-46.5	-47.9	-54.0778
mel	8	25	15	4	-44.4
mel	8	25	15	4	-52.8
mel	8	25	15	5	-50.1	-54.3333
mel	8	25	15	5	-62.9
mel	8	25	15	5	-50
mel	8	25	15	6	-55.4	-60
mel	8	25	15	6	-66.9
mel	8	25	15	6	-57.7
mel	9	25	25	1	-64	-63.0333	-65.7667	0.743333
mel	9	25	25	1	-63.1
mel	9	25	25	1	-62
mel	9	25	25	2	-66.3	-62.7
mel	9	25	25	2	-61.9
mel	9	25	25	2	-59.9
mel	9	25	25	3	-64	-71.5667
mel	9	25	25	3	-75.7
mel	9	25	25	3	-75
mel	9	25	15	4	-56.1	-55.9333	-58.3333
mel	9	25	15	4	-55.3
mel	9	25	15	4	-56.4
mel	9	25	15	5	-54.4	-56
mel	9	25	15	5	-52.7
mel	9	25	15	5	-60.9
mel	9	25	15	6	-63.6	-63.0667
mel	9	25	15	6	-59.5
mel	9	25	15	6	-66.1
mel	10	25	15	1	-55.7	-52.2667	-53.6778	1.16667
mel	10	25	15	1	-52.2
mel	10	25	15	1	-48.9
mel	10	25	15	2	-53	-54.2333
mel	10	25	15	2	-58.4
mel	10	25	15	2	-51.3
mel	10	25	15	3	-57	-54.5333
mel	10	25	15	3	-55
mel	10	25	15	3	-51.6
mel	10	25	25	4	-66.6	-64.3	-65.3444
mel	10	25	25	4	-64.6
mel	10	25	25	4	-61.7
mel	10	25	25	5	-67.2	-65.2
mel	10	25	25	5	-66.6
mel	10	25	25	5	-61.8
mel	10	25	25	6	-61.7	-66.5333
mel	10	25	25	6	-69.5
mel	10	25	25	6	-68.4
mel	11	25	15	1	-52.4	-52.9	-51.5889	1.88556
mel	11	25	15	1	-55.1
mel	11	25	15	1	-51.2
mel	11	25	15	2	-52.5	-52.2667
mel	11	25	15	2	-50.6
mel	11	25	15	2	-53.7
mel	11	25	15	3	-57	-49.6
mel	11	25	15	3	-48.1
mel	11	25	15	3	-43.7
mel	11	25	25	4	-71.4	-65.8667	-70.4444
mel	11	25	25	4	-62.2
mel	11	25	25	4	-64
mel	11	25	25	5	-75.4	-76.2333
mel	11	25	25	5	-78.6
mel	11	25	25	5	-74.7
mel	11	25	25	6	-69.3	-69.2333
mel	11	25	25	6	-69.2
mel	11	25	25	6	-69.2
mel	12	25	15	1	-56.3	-52.8333	-53.5111	1.31333
mel	12	25	15	1	-50.1
mel	12	25	15	1	-52.1
mel	12	25	15	2	-52.2	-54.3667
mel	12	25	15	2	-56.7
mel	12	25	15	2	-54.2
mel	12	25	15	3	-57.6	-53.3333
mel	12	25	15	3	-53.1
mel	12	25	15	3	-49.3
mel	12	25	25	4	-63.4	-64.6333	-66.6444
mel	12	25	25	4	-70.5
mel	12	25	25	4	-60
mel	12	25	25	5	-74.3	-73.4667
mel	12	25	25	5	-74.6
mel	12	25	25	5	-71.5
mel	12	25	25	6	-63	-61.8333
mel	12	25	25	6	-60.3
mel	12	25	25	6	-62.2
mel	13	25	25	1	-56.9	-56.3333	-60.5222	1.31
mel	13	25	25	1	-57.6
mel	13	25	25	1	-54.5
mel	13	25	25	2	-60.2	-60.6333
mel	13	25	25	2	-60.6
mel	13	25	25	2	-61.1
mel	13	25	25	3	-63.6	-64.6
mel	13	25	25	3	-63.9
mel	13	25	25	3	-66.3
mel	13	25	15	4	-42.6	-43.2	-47.4222
mel	13	25	15	4	-43.8
mel	13	25	15	4	-43.2
mel	13	25	15	5	-54.4	-51.9667
mel	13	25	15	5	-53.3
mel	13	25	15	5	-48.2
mel	13	25	15	6	-46.7	-47.1
mel	13	25	15	6	-44.5
mel	13	25	15	6	-50.1
mel	14	25	25	1	-66.6	-63.4	-62.1778	1.00667
mel	14	25	25	1	-60
mel	14	25	25	1	-63.6
mel	14	25	25	2	-59.3	-63.7333
mel	14	25	25	2	-65.8
mel	14	25	25	2	-66.1
mel	14	25	25	3	-52.2	-59.4
mel	14	25	25	3	-62.7
mel	14	25	25	3	-63.3
mel	14	25	15	4	-50.5	-53.5667	-52.1111
mel	14	25	15	4	-53.2
mel	14	25	15	4	-57
mel	14	25	15	5	-49.9	-49.7667
mel	14	25	15	5	-47.6
mel	14	25	15	5	-51.8
mel	14	25	15	6	-50.3	-53
mel	14	25	15	6	-54.8
mel	14	25	15	6	-53.9
